# *FSH*β links photoperiodic signalling to seasonal reproduction in Japanese quail

**DOI:** 10.1101/2023.03.30.534954

**Authors:** Gaurav Majumdar, Timothy A Liddle, Calum Stewart, Christopher J Marshall, Maureen Bain, Tyler J Stevenson

## Abstract

Annual cycles in daylength provide an initial predictive environmental cue that plants and animals use to time seasonal biology. Seasonal changes in photoperiodic information acts to entrain endogenous programs in physiology to optimize an animal’s fitness. Attempts to identify the neural and molecular substrates of photoperiodic time measurement in birds have, to date, focussed on blunt changes in light exposure during a restricted period of photoinducibility. The objectives of these studies were first to characterise a molecular seasonal clock in Japanese quail and second, to identify the key transcripts involved in endogenously generated interval timing that underlies photosensitivity in birds. We hypothesized that the mediobasal hypothalamus (MBH) provides the neuroendocrine control of photoperiod-induced changes in reproductive physiology, and that the pars distalis of the pituitary gland contains an endogenous internal timer for the short photoperiod dependent development of reproductive photosensitivity. Here we report distinct seasonal waveforms of transcript expression in the MBH, and pituitary gland and discovered the patterns were not synchronized across tissues. Follicle-stimulating hormone-β (*FSH*β) expression increased during the simulated spring equinox, prior to photoinduced increases in prolactin, thyrotropin-stimulating hormone-β and testicular growth. Diurnal analyses of transcript expression showed sustained elevated levels of *FSH*β under conditions of the spring equinox, compared to autumnal equinox, short (<12L) and long (>12L) photoperiods. *FSH*β expression increased in quail held in non-stimulatory short photoperiod, indicative of the initiation of an endogenously programmed interval timer. These data identify that FSHβ establishes a state of photosensitivity for the external coincidence timing of seasonal physiology. The independent regulation of FSHβ expression provides an alternative pathway through which other supplementary environmental cues, such as temperature, can fine tune seasonal reproductive maturation and involution.
