## Supplementary Table 4 for "*FSH*β links photoperiodic signalling to seasonal reproduction in Japanese quail"

### Sheet: Overview
Supplementary Table 4 - Pituitary gland pairwise photoperiod comparisons and GO analyses
16A to 14A
14A to 12A
12A to 10A
10A to 8
8 to 10V
10V to 12V
12V to 14V
14V to 16V
Each sheet has the significant DEG and Gene ontology analyses
DEG used for GO was FDR <0.1

### Sheet: 16a v 14a
Extended Data Table 4 - Pituitary 16a v 14a GO Pathways
Gene ID	logFC	logCPM	F	PValue	FDR			Pathway	% of gene hit against total # genes	% of gene hit against total # Pathway hits	# of Genes	Genes
ANKIB1	5.78147	6.42913	21.7414	3.12034e-06	0.0314532			Gonadotropin-releasing hormone receptor pathway (P06664)	0.077	0.021	1	CACNA1D
LDLRAD3	5.40226	6.13528	20.7781	5.15776e-06	0.0314532			Metabotropic glutamate receptor group III pathway (P00039)	0.077	0.021	1	GRIA4
KANK4	5.23633	5.94994	20.5744	5.73684e-06	0.0314532			Cadherin signaling pathway (P00012)	0.077	0.021	1	CTNND1
POSTN	-5.5342	6.41338	19.7803	8.6885e-06	0.0351551			Ionotropic glutamate receptor pathway (P00037)	0.077	0.021	1	GRIA4
DEPDC5	5.40095	6.46394	19.3075	1.11284e-05	0.0351551			Beta2 adrenergic receptor signaling pathway (P04378)	0.077	0.021	1	CACNA1D
ZNF185	-5.59573	6.74897	19.0368	1.28241e-05	0.0351551			Alzheimer disease-amyloid secretase pathway (P00003)	0.077	0.021	1	CACNA1D
ST3GAL6	5.22132	6.45865	18.1679	2.02288e-05	0.0457735			Beta1 adrenergic receptor signaling pathway (P04377)	0.077	0.021	1	CACNA1D
PIP5K1A	-5.20613	6.36845	17.8072	2.44489e-05	0.0457735			Ubiquitin proteasome pathway (P00060)	0.077	0.021	1	UBE2D1
CUX2	4.97885	6.19436	17.7612	2.50463e-05	0.0457735			5HT2 type receptor mediated signaling pathway (P04374)	0.077	0.021	1	CACNA1D
USP54	-5.38516	6.93493	17.4407	2.96438e-05	0.0487582			Hedgehog signaling pathway (P00025)	0.077	0.021	1	GLI2
MEGF10	4.74952	5.97482	17.0502	3.64088e-05	0.0544411			Notch signaling pathway (P00045)	0.077	0.021	1	NUMB
MYO7A	-4.62418	5.81858	16.4801	4.91675e-05	0.05727			Oxytocin receptor mediated signaling pathway (P04391)	0.077	0.021	1	CACNA1D
UBE2D1	4.60974	5.97275	16.36	5.23847e-05	0.05727			Nicotinic acetylcholine receptor signaling pathway (P00044)	0.077	0.021	1	CACNA1D
FBH1	4.86047	6.38919	16.1502	5.85188e-05	0.05727
SOX5	4.70021	6.22401	16.0378	6.20969e-05	0.05727
TMEM139	4.43039	5.80039	16.0036	6.32289e-05	0.05727
ARHGEF11	-5.17209	7.34802	16.0002	6.33428e-05	0.05727
CHST13	-4.45876	5.77151	15.9624	6.46193e-05	0.05727
ELFN1	-4.79425	6.21697	15.9179	6.61558e-05	0.05727
CTNND1	-4.79494	6.29133	15.7093	7.38676e-05	0.0607487
ZDHHC16	-4.4651	5.87451	15.4158	8.62718e-05	0.0629828
ABI2	4.49832	6.06008	15.3773	8.80486e-05	0.0629828
PLEKHS1	4.35896	5.85478	15.2621	9.35833e-05	0.0629828
MTUS1	-4.65862	6.19833	15.2507	9.41497e-05	0.0629828
PECAM1	4.63923	6.31509	15.2193	9.57303e-05	0.0629828
RBFOX3	-4.57282	6.13223	15.0561	0.000104373	0.0630933
CYLD	-4.83862	6.59471	15.0354	0.000105524	0.0630933
GRIA4	4.40122	5.9955	14.9384	0.00011109	0.0630933
BCLAF3	-4.53639	6.11784	14.8411	0.000116969	0.0630933
CACNA1D	4.70177	7.33157	14.824	0.000118034	0.0630933
ATG2B	4.34189	5.91339	14.81	0.000118914	0.0630933
FAM117A	-4.31737	5.81551	14.6847	0.000127082	0.0643893
PEX5	-4.48568	6.02732	14.5804	0.000134312	0.0643893
AP1S3	4.53985	6.36527	14.5704	0.000135033	0.0643893
TRAF3	-4.23472	5.7772	14.5429	0.000137015	0.0643893
KIAA0232	-4.62332	6.36753	14.4048	0.000147438	0.0663906
NLGN4X	-4.456	6.09098	14.3806	0.000149347	0.0663906
PEAK1	-4.33947	6.88029	14.1623	0.000167714	0.0725937
DBF4	4.14582	5.90161	13.6727	0.000217607	0.0917745
LMO1	-4.31487	6.09757	13.5836	0.000228187	0.0938304
GABRP	-4.24843	5.94065	13.5333	0.000234388	0.0940296
NUMB	-4.33894	7.58524	13.4511	0.000244878	0.0948064
TRAF7	-4.24956	5.99773	13.4285	0.000247852	0.0948064
GLI2	4.08016	5.90143	13.3123	0.000263683	0.0963823
KCNS1	-4.17302	5.93693	13.3123	0.000263692	0.0963823
ARHGAP29	-4.14042	5.90676	13.2065	0.000278992	0.0969965
ACSBG2	4.40762	6.61142	13.1653	0.000285203	0.0969965
PDIK1L	-4.17509	5.99236	13.1264	0.00029119	0.0969965
ZNF648	4.21593	6.22386	13.0758	0.00029915	0.0969965
FAM126B	-4.12092	5.93091	13.072	0.000299756	0.0969965
LOC107313358	-4.1584	5.94662	12.9872	0.000313641	0.0969965
NCKAP5	-4.32688	6.3521	12.9721	0.000316193	0.0969965
ANKS1B	4.37719	6.53096	12.9521	0.000319577	0.0969965
CDK14	4.04221	5.95425	12.9316	0.00032311	0.0969965
LOC107318221	-4.0599	6.20977	12.9244	0.000324344	0.0969965

### Sheet: 14a v 12a
Extended Data Table 4 - Pituitary 14a v 12a GO Pathways
Gene ID	logFC	logCPM	F	PValue	FDR			Pathway	% of gene hit against total # genes	% of gene hit against total # Pathway hits	# of Genes	Genes
CGA	-3.0437	12.2599	27.2006	1.83452e-07	0.00301742			Integrin signalling pathway (P00034)	0.066	0.093	7	COL14A1	PIK3C2G	COL5A1	COL14A1	COL6A3	MAP2K4	DOCK1
PLP1	6.10347	6.20565	24.5824	7.12136e-07	0.0050293			Angiogenesis (P00005)	0.057	0.08	6	PIK3C2G	PDGFB	PTPRB	PRR5	MAP2K4	CRYAB
NTS	-6.25106	7.32687	24.0947	9.1731e-07	0.0050293			Inflammation mediated by chemokine and cytokine signaling pathway (P00031)	0.047	0.067	5	COL14A1	PIK3C2G	PLCB4	COL14A1	COL6A3
NCKAP5	5.59752	6.3521	20.3395	6.48585e-06	0.0266698			VEGF signaling pathway (P00056)	0.028	0.04	3	PIK3C2G	PRR5	CRYAB
TBXAS1	-5.2051	6.13519	19.2214	1.16416e-05	0.0274129			Axon guidance mediated by netrin (P00009)	0.019	0.027	2	NTNG1	PIK3C2G
BOC	5.12928	5.95876	19.1486	1.2094e-05	0.0274129			Apoptosis signaling pathway (P00006)	0.019	0.027	2	EIF2AK2	MAP2K4
SCUBE2	5.04104	5.87846	19.1185	1.22866e-05	0.0274129			Wnt signaling pathway (P00057)	0.019	0.027	2	PLCB4	NKD1
USP54	5.61409	6.93493	18.8535	1.41167e-05	0.0274129			Thyrotropin-releasing hormone receptor signaling pathway (P04394)	0.019	0.027	2	PLCB4	CGA
NAV2	5.61825	7.23827	18.5777	1.63142e-05	0.0274129			FGF signaling pathway (P00021)	0.019	0.027	2	PIK3C2G	MAP2K4
POSTN	5.32413	6.41338	18.2301	1.95782e-05	0.0274129			Endothelin signaling pathway (P00019)	0.019	0.027	2	PIK3C2G	PLCB4
MBP	4.88873	7.57484	18.1971	1.99207e-05	0.0274129			EGF receptor signaling pathway (P00018)	0.019	0.027	2	PIK3C2G	MAP2K4
LRRFIP2	5.39423	6.81312	17.6625	2.63812e-05	0.0274129			PDGF signaling pathway (P00047)	0.019	0.027	2	PDGFB	PRR5
NUMB	5.07406	7.58524	17.6348	2.67681e-05	0.0274129			Oxidative stress response (P00046)	0.019	0.027	2	DUSP16	MAP2K4
PRG4	4.99194	6.11903	17.5618	2.78152e-05	0.0274129			Nicotinic acetylcholine receptor signaling pathway (P00044)	0.019	0.027	2	MYO9A	MYO5C
LOC107309733	4.909	5.96993	17.5591	2.78544e-05	0.0274129			Gonadotropin-releasing hormone receptor pathway (P06664)	0.019	0.027	2	CGA	MAP2K4
LOC107306849	4.89743	6.01274	17.5523	2.79538e-05	0.0274129
CTNND1	5.08026	6.29133	17.5267	2.83329e-05	0.0274129
WDPCP	4.78919	5.91672	17.1243	3.50155e-05	0.0319964
MSANTD2	-4.70838	5.89562	16.9598	3.81838e-05	0.0329884
RASSF8	5.0097	6.28735	16.8663	4.01124e-05	0.0329884
GRIA3	4.61579	5.80421	16.6617	4.46782e-05	0.0345846
LOC107319226	-4.37458	8.45414	16.4629	4.96157e-05	0.0345846
LOC107314966	-4.81732	6.20072	16.404	5.11817e-05	0.0345846
CYLD	5.06275	6.59471	16.3389	5.29709e-05	0.0345846
PRDM15	-4.92497	6.45747	16.2063	5.68117e-05	0.0345846
ATL1	4.72625	6.068	16.1715	5.78633e-05	0.0345846
SMURF2	-4.7095	6.13163	16.0927	6.03206e-05	0.0345846
RFX5	4.71156	6.12097	15.9858	6.38244e-05	0.0345846
CDYL	-4.62424	6.05165	15.9657	6.45051e-05	0.0345846
JAKMIP1	4.47816	6.04111	15.9642	6.45586e-05	0.0345846
TMEM139	-4.43039	5.80039	15.9344	6.55808e-05	0.0345846
LRRFIP1	4.68644	6.094	15.8859	6.72852e-05	0.0345846
SGCZ	4.64562	6.0627	15.713	7.37232e-05	0.0355744
ANKRD34B	-4.8496	6.51654	15.6762	7.51706e-05	0.0355744
LOC107316352	4.85906	6.9172	15.6525	7.61189e-05	0.0355744
LOC107313358	4.57548	5.94662	15.5629	7.98134e-05	0.0355744
BAIAP2	4.40338	5.81589	15.4751	8.36077e-05	0.0355744
OPTC	-4.54939	6.02807	15.4698	8.38397e-05	0.0355744
USP28	4.60296	6.02218	15.4584	8.43507e-05	0.0355744
EIF2AK2	4.43964	5.87557	15.2808	9.26605e-05	0.038102
DISC1	4.36388	5.83091	15.1466	9.94884e-05	0.0382692
CBX6	4.60356	6.11861	15.1283	0.000100455	0.0382692
KCNT1	4.40035	5.84792	15.1259	0.00010058	0.0382692
LOC107316677	4.28416	5.71226	15.0566	0.000104344	0.0382692
WDR73	4.3263	5.81	15.0502	0.000104701	0.0382692
IGF2BP2	4.49584	6.06921	14.8053	0.000119207	0.0426244
PLCB4	-4.61838	6.33761	14.7438	0.00012316	0.0431006
CD44	4.19329	5.666	14.6133	0.000131992	0.0452294
LOC107324480	4.36587	5.91261	14.5103	0.000139407	0.0467952
ARNTL	-4.42762	6.12944	14.3944	0.000148257	0.0481503
DUSP16	-4.35508	6.02804	14.3048	0.000155479	0.0481503
NDRG4	4.49819	7.06345	14.2942	0.000156362	0.0481503
OTOS	4.23811	5.76597	14.2928	0.00015647	0.0481503
TEDC1	-4.30321	5.96279	14.2736	0.000158081	0.0481503
LNX2	-4.33258	6.02184	14.1985	0.000164513	0.0491983
RNF213	4.29121	5.87322	14.1087	0.000172557	0.0499072
PIP5K1A	4.58752	6.36845	14.1044	0.000172952	0.0499072
PDIK1L	4.35541	5.99236	13.988	0.000183997	0.0521789
NINJ2	4.1509	5.69742	13.9528	0.000187472	0.0522198
PIK3C2G	4.36727	6.06986	13.9228	0.00019049	0.0522198
LOC107318690	-4.07417	5.74652	13.8676	0.000196167	0.0528945
LOC107319005	-4.19998	5.96304	13.7555	0.000208223	0.0552397
NOX4	4.09439	5.76968	13.5827	0.000228291	0.0596021
SYNM	4.17065	5.88907	13.1869	0.000281934	0.0717832
PDGFB	3.93436	5.63677	13.1488	0.000287716	0.0717832
KANK4	-3.8588	5.94994	13.1467	0.00028804	0.0717832
ZBTB41	4.2037	6.12561	13.024	0.000307547	0.0747633
WDR17	4.47439	6.53649	13.0146	0.00030909	0.0747633
FAM114A2	4.09101	5.9121	12.9652	0.000317349	0.0748546
PIKFYVE	4.33799	6.88689	12.9315	0.000323117	0.0748546
ZNF827	4.02612	5.84632	12.9315	0.00032312	0.0748546
MYO5C	4.15484	6.02533	12.8517	0.000337194	0.0765925
BGLAP	3.99927	5.69189	12.8366	0.000339935	0.0765925
TPPP3	4.05375	5.92065	12.7157	0.000362623	0.0806003
DENND6B	4.21541	6.23808	12.6781	0.000369979	0.0811388
NKD1	4.00283	5.84662	12.644	0.000376794	0.0815461
PTPRB	4.1352	6.06876	12.5941	0.000386994	0.0816226
COL6A3	3.86112	5.66887	12.5677	0.000392486	0.0816226
LOC107325105	-3.81892	5.7304	12.5556	0.000395043	0.0816226
MYO9A	-4.25353	6.58158	12.4602	0.000415744	0.0816226
DENND2A	4.06949	5.96942	12.4409	0.000420059	0.0816226
PCCA	3.95248	5.84196	12.4384	0.000420616	0.0816226
PLEKHM3	-3.81319	6.10298	12.4349	0.000421415	0.0816226
LOC107317506	3.90948	6.09473	12.3934	0.000430882	0.0816226
RPGR	-4.07282	6.19282	12.38	0.000433979	0.0816226
NTNG1	-4.13004	6.79639	12.3188	0.000448456	0.0816226
DOCK1	4.07971	6.0273	12.3105	0.000450437	0.0816226
MYOCD	-3.7001	5.88712	12.2988	0.000453283	0.0816226
KIAA0513	-3.976	6.77235	12.2776	0.000458453	0.0816226
MAP2K4	-4.01845	6.0333	12.25	0.000465287	0.0816226
PAQR3	-3.80078	5.75831	12.2398	0.000467839	0.0816226
COL14A1	3.82981	6.46078	12.2314	0.000469949	0.0816226
SUSD1	3.79845	5.64081	12.2167	0.000473652	0.0816226
LOC107323870	3.97135	5.95174	12.2041	0.000476884	0.0816226
P4HA2	-3.83793	5.8542	12.1842	0.00048199	0.0816226
CASKIN2	3.88425	5.81647	12.1696	0.000485773	0.0816226
LSAMP	4.1007	6.20121	12.1603	0.000488196	0.0816226
LOC107308152	3.92612	5.86735	12.1387	0.00049389	0.0816226
LMO1	4.04834	6.09757	12.1287	0.000496547	0.0816226
MAPT	4.20146	6.82777	12.1247	0.0004976	0.0816226
ELFN1	4.14034	6.21697	12.0875	0.000507638	0.0816226
L3MBTL3	3.88385	5.83577	12.076	0.000510776	0.0816226
LOC107306105	-3.97911	6.09625	12.0747	0.000511134	0.0816226
MYRF	4.01261	5.99726	11.9973	0.000532803	0.0834888
DAB1	3.9144	6.98625	11.9967	0.000532972	0.0834888
WDR19	3.8123	5.72761	11.9619	0.000543017	0.0842599
ASB6	4.03048	5.99601	11.9115	0.000557927	0.0853436
WFDC1	3.91548	5.93144	11.9033	0.000560379	0.0853436
GRIP2	-3.80609	5.91567	11.8578	0.000574234	0.0859541
ZC3H18	4.08278	6.6815	11.8486	0.000577065	0.0859541
RIMS1	3.89896	7.1441	11.8195	0.000586168	0.0859541
COL26A1	-3.60076	5.64301	11.8111	0.000588805	0.0859541
COL5A1	3.76283	5.9789	11.7987	0.000592762	0.0859541
CRB2	3.7037	5.65836	11.7767	0.000599793	0.0859541
TXLNA	-3.81511	5.86001	11.7489	0.000608817	0.0859541
TIAM2	4.00648	6.18932	11.745	0.000610099	0.0859541
PRR5	3.70396	5.65617	11.741	0.000611419	0.0859541
FSHB	-3.5646	8.19249	11.7065	0.000622858	0.08682
CRYAB	3.70871	5.6475	11.6566	0.000639789	0.0884306
TBC1D19	3.78291	5.79531	11.6162	0.000653837	0.0892118
PPCDC	3.67809	5.70755	11.6003	0.000659431	0.0892118
PCYT1A	3.73257	5.70073	11.5939	0.000661712	0.0892118
LOC107310337	-3.8344	5.97153	11.5647	0.000672207	0.0898899
MIIP	-3.68477	5.7466	11.4948	0.000697939	0.0925782
VILL	-3.58364	5.67489	11.4741	0.000705751	0.0928656
CLK4	3.96213	6.25954	11.3276	0.00076367	0.0996892

### Sheet: 12a v 10a
Extended Data Table 4 - Pituitary 12a v 10a GO Pathways
Gene ID	logFC	logCPM	F	PValue	FDR			Pathway	% of gene hit against total # genes	% of gene hit against total # Pathway hits	# of Genes	Genes
RBM47	5.64082	6.18307	21.6538	3.26615e-06	0.0303568			Apoptosis signaling pathway (P00006)	0.093	0.118	4	EIF2AK2	KLHL20	MAP2K4	KLHL20
LOC116652737	5.53905	6.20974	20.9716	4.6621e-06	0.0303568			FGF signaling pathway (P00021)	0.047	0.059	2	MAP2K4	PPP4R1
JAKMIP1	-5.57189	6.04111	20.1045	7.33336e-06	0.0303568			Metabotropic glutamate receptor group III pathway (P00039)	0.023	0.029	1	GRIA3
WDSUB1	5.13867	6.22083	19.42	1.04917e-05	0.0303568			Ionotropic glutamate receptor pathway (P00037)	0.023	0.029	1	GRIA3
MYO9A	5.48942	6.58158	19.1494	1.20889e-05	0.0303568			Histamine H1 receptor mediated signaling pathway (P04385)	0.023	0.029	1	PLCB4
ZNF821	-5.55459	6.30995	19.0555	1.26986e-05	0.0303568			p38 MAPK pathway (P05918)	0.023	0.029	1	MAP2K4
LOC116652710	-5.67417	6.47741	18.8475	1.41618e-05	0.0303568			Angiogenesis (P00005)	0.023	0.029	1	MAP2K4
MCF2L	-5.59568	7.71557	18.7679	1.4765e-05	0.0303568			Alzheimer disease-presenilin pathway (P00004)	0.023	0.029	1	CD44
PHLDB1	-5.49023	6.42094	18.1569	2.03459e-05	0.0349059			Integrin signalling pathway (P00034)	0.023	0.029	1	MAP2K4
LOC107324528	4.77898	5.84693	18.0766	2.1222e-05	0.0349059			Alpha adrenergic receptor signaling pathway (P00002)	0.023	0.029	1	PLCB4
SLC25A26	4.88613	5.9859	17.5127	2.85426e-05	0.042679			Insulin/IGF pathway-mitogen activated protein kinase kinase/MAP kinase cascade (P00032)	0.023	0.029	1	MAP2K4
SBF1	-5.55367	6.94299	17.1404	3.47204e-05	0.0438816			Inflammation mediated by chemokine and cytokine signaling pathway (P00031)	0.023	0.029	1	PLCB4
TRAF3IP2	4.85944	6.17788	16.8804	3.98147e-05	0.0438816			Endothelin signaling pathway (P00019)	0.023	0.029	1	PLCB4
ADAMTSL3	-5.02884	6.03266	16.6879	4.40667e-05	0.0438816			EGF receptor signaling pathway (P00018)	0.023	0.029	1	MAP2K4
PACSIN3	4.75067	6.0591	16.542	4.75903e-05	0.0438816			Gonadotropin-releasing hormone receptor pathway (P06664)	0.023	0.029	1	MAP2K4
LOC107317506	-4.98301	6.09473	16.3936	5.14642e-05	0.0438816			Thyrotropin-releasing hormone receptor signaling pathway (P04394)	0.023	0.029	1	PLCB4
HECW1	-4.99772	6.14398	16.3481	5.27143e-05	0.0438816
LOC107308320	-4.95616	6.0148	16.3127	5.37096e-05	0.0438816
PLCB4	4.85503	6.33761	16.2133	5.66004e-05	0.0438816
JADE1	-5.28283	6.6139	16.2097	5.67098e-05	0.0438816
AFAP1	-5.18189	6.45229	16.2046	5.68606e-05	0.0438816
TCEANC	-5.31323	6.63549	16.1339	5.90231e-05	0.0438816
GATA3	4.55129	5.90195	15.9976	6.34306e-05	0.0438816
LIMD2	-4.75022	5.91511	15.8602	6.82039e-05	0.0438816
LOC107315722	-5.24624	6.71167	15.8463	6.87057e-05	0.0438816
BLVRA	-5.17501	6.5984	15.7636	7.17776e-05	0.0438816
CELSR1	-4.97073	6.24685	15.7354	7.28567e-05	0.0438816
RASSF8	-5.0097	6.28735	15.6568	7.59454e-05	0.0438816
KLHL20	4.56407	5.99247	15.6217	7.73691e-05	0.0438816
LOC107312689	4.67571	6.25826	15.5095	8.20972e-05	0.0446241
GRIA3	-4.61579	5.80421	15.4384	8.52445e-05	0.0446241
LCA5L	-5.02708	6.41739	15.4039	8.68173e-05	0.0446241
DNAJB4	-4.77463	6.0299	15.2675	9.33173e-05	0.0452305
ADAM22	-4.75518	7.05626	15.2119	9.61063e-05	0.0452305
ABCC9	-4.86562	6.21415	15.2091	9.62469e-05	0.0452305
LOC107322477	-4.92373	6.42394	14.8323	0.000117518	0.0536925
LOC107318221	4.38878	6.20977	14.5646	0.000135445	0.0602107
BCLAF3	4.3783	6.11784	14.3072	0.000155284	0.0672133
MAP2K4	4.34779	6.0333	14.1816	0.000166002	0.0681277
EIF2AK2	-4.43964	5.87557	14.1442	0.000169331	0.0681277
PHKA1	-4.74481	6.37172	14.1388	0.000169822	0.0681277
MITF	-4.60308	6.13282	14.0845	0.000174789	0.0684507
LOC107319005	4.20903	5.96304	14.0067	0.000182173	0.0696114
LOC107316677	-4.28416	5.71226	13.9387	0.000188881	0.0696114
WDR73	-4.3263	5.81	13.9232	0.000190449	0.0696114
PLEK	-4.25789	5.71385	13.8658	0.00019635	0.0702079
CAPRIN2	-4.47597	6.04313	13.726	0.000211526	0.0728846
PTPRM	4.17977	5.84382	13.7156	0.000212698	0.0728846
NAGPA	4.17765	5.92382	13.6314	0.000222448	0.074647
LYSMD4	4.03518	5.74099	13.5941	0.000226918	0.074647
CD44	-4.19329	5.666	13.5297	0.000234836	0.0757369
KCNC2	-4.36363	6.00203	13.2902	0.000266816	0.0836145
CDYL	4.17133	6.05165	13.2719	0.000269429	0.0836145
MAP3K21	4.19919	6.10462	13.1915	0.000281242	0.0856643
PPP4R1	-4.33205	6.44474	12.9995	0.000311602	0.0931412
LOC107323577	-4.35451	5.98666	12.9484	0.000320212	0.0931412
NINJ2	-4.1509	5.69742	12.9335	0.000322778	0.0931412

### Sheet: 10a v 8L
Extended Data Table 4 - Pituitary 10a v 8L GO Pathways
Gene ID	logFC	logCPM	F	PValue	FDR			Pathway	% of gene hit against total # genes	% of gene hit against total # Pathway hits	# of Genes	Genes
MTSS1	-7.171	7.61624	26.0594	3.31163e-07	0.00544696			Nicotine pharmacodynamics pathway (P06587)	0.02	0.125	1	EPB41
KCNMA1	-5.39884	8.83326	21.9689	2.77155e-06	0.0227932			Dopamine receptor mediated signaling pathway (P05912)	0.02	0.125	1	EPB41
RBM47	-5.64082	6.18307	19.6864	9.12634e-06	0.0479195			Integrin signalling pathway (P00034)	0.02	0.125	1	ARFGAP1
LOC116652737	-5.53905	6.20974	19.0286	1.2879e-05	0.0479195			EGF receptor signaling pathway (P00018)	0.02	0.125	1	NRG1
NRG1	-5.53726	6.25635	18.7937	1.4567e-05	0.0479195			Heterotrimeric G-protein signaling pathway-Gi alpha and Gs alpha mediated pathway (P00026)	0.02	0.125	1	PHKA1
SBF1	5.71523	6.94299	17.9884	2.2228e-05	0.048679			Hedgehog signaling pathway (P00025)	0.02	0.125	1	GLI3
LOC107314699	-5.50358	6.39632	17.9622	2.25361e-05	0.048679
MOB3B	-5.2445	6.01258	17.8683	2.36766e-05	0.048679
LOC107320017	4.83238	5.79711	16.8344	4.07923e-05	0.0569807
CTNND2	-5.53713	6.99714	16.8025	4.14832e-05	0.0569807
RPH3AL	-5.34991	6.48665	16.6508	4.49352e-05	0.0569807
SSH3	-5.05768	6.11612	16.5604	4.71308e-05	0.0569807
LOC116652401	-4.79144	5.75411	16.3924	5.14973e-05	0.0569807
CCDC18	-4.94038	5.96101	16.366	5.22184e-05	0.0569807
KLF12	-5.4736	7.00595	16.312	5.3727e-05	0.0569807
TXNDC16	-5.03216	6.09727	16.1758	5.77324e-05	0.0569807
LRRFIP1	-4.95572	6.094	16.0598	6.13791e-05	0.0569807
MAPT	-4.97268	6.82777	15.8762	6.76315e-05	0.0569807
LDB2	4.90532	6.02654	15.8574	6.83051e-05	0.0569807
EPB41	-4.30117	8.40096	15.7541	7.21378e-05	0.0569807
HAT1	-5.10083	6.36264	15.6615	7.57589e-05	0.0569807
SNPH	-5.01297	6.25929	15.6501	7.62145e-05	0.0569807
FBXL20	-4.97596	6.20506	15.4361	8.53515e-05	0.0592639
EMCN	5.09728	6.55357	15.3543	8.91258e-05	0.0592639
NADK	-5.10991	6.51235	15.3342	9.00777e-05	0.0592639
TRMT11	4.83433	6.17918	15.101	0.000101916	0.0644734
LOC107306613	4.90741	6.35287	14.9459	0.00011065	0.0651749
LOC107318667	4.97084	6.46015	14.9408	0.00011095	0.0651749
ZNF148	4.76494	6.12471	14.7785	0.000120914	0.0685789
RASSF8	4.8105	6.28735	14.4505	0.000143905	0.0685794
SYT14	-5.0023	6.63004	14.4174	0.000146456	0.0685794
GLI3	-4.80634	6.25242	14.3934	0.000148331	0.0685794
PHKA1	4.82526	6.37172	14.3451	0.000152189	0.0685794
WIZ	4.88919	6.52509	14.2778	0.000157722	0.0685794
GTF2I	-4.75494	6.21847	14.2717	0.000158242	0.0685794
USP49	-4.40071	5.74925	14.2577	0.000159424	0.0685794
LOC107309078	-4.42895	5.72666	14.1587	0.000168027	0.0685794
MTSS2	-4.59032	5.95246	14.1054	0.000172858	0.0685794
GATA3	-4.55129	5.90195	14.0723	0.000175933	0.0685794
FBH1	4.77149	6.38919	14.0588	0.000177195	0.0685794
AMIGO2	4.7019	6.26712	14.0424	0.000178747	0.0685794
SIRT3	-4.67424	6.0127	14.0398	0.000179	0.0685794
LOC107319060	4.75614	6.34342	14.0257	0.000180338	0.0685794
SLC26A5	4.64058	6.17322	13.9863	0.000184162	0.0685794
SPO11	4.34026	5.71884	13.9422	0.000188528	0.0685794
OPA1	-4.53839	6.53179	13.9099	0.000191795	0.0685794
BNC2	-4.48024	5.88053	13.7213	0.000212048	0.0742079
CASKIN1	-4.49659	5.98697	13.5516	0.000232108	0.0795357
IKZF2	4.31256	7.91779	13.4435	0.00024587	0.0825321
DOCK10	-4.92206	7.1859	13.3277	0.000261536	0.0827917
BRSK2	4.43915	7.46118	13.3259	0.000261778	0.0827917
LGI1	-4.80091	6.67837	13.3038	0.000264891	0.0827917
FNBP4	4.51858	6.17975	13.2701	0.000269697	0.0827917
AJAP1	-4.40114	5.87629	13.2288	0.000275703	0.0827917
ATXN7L1	-4.4925	6.07379	13.221	0.000276845	0.0827917
KATNA1	4.21048	5.75947	13.112	0.000293432	0.0861851
MPPE1	-4.47181	6.78905	12.975	0.000315704	0.0864282
ITGB7	-4.40723	6.00749	12.9583	0.000318529	0.0864282
STIM2	-4.52536	6.25444	12.9539	0.000319269	0.0864282
ARFGAP1	-4.72243	6.76852	12.9451	0.000320785	0.0864282
ATL2	4.57681	6.42999	12.9406	0.000321545	0.0864282
VPS13C	-4.42755	5.99512	12.8937	0.000329713	0.0864282
PTPRD	3.54354	8.62759	12.8862	0.000331042	0.0864282
NUDT12	-4.46522	6.08275	12.8004	0.00034656	0.0890658
LOC107315400	-4.25512	5.77684	12.6444	0.000376724	0.0953285
NMRK1	4.17569	5.83207	12.5938	0.000387048	0.096457
BLVRA	4.61677	6.5984	12.5506	0.000396101	0.0972397

### Sheet: 8L v 10v
Extended Data Table 4 - Pituitary 8L v 10v GO Pathways
Gene ID	logFC	logCPM	F	PValue	FDR			Pathway	% of gene hit against total # genes	% of gene hit against total # Pathway hits	# of Genes	Genes
LOC107318096	6.21802	6.09906	23.8947	1.01772e-06	0.0167395			Gonadotropin-releasing hormone receptor pathway (P06664)	0.027	0.067	1	CACNA1D
KIF16B	-7.04261	7.52712	22.4949	2.10739e-06	0.0173312			Muscarinic acetylcholine receptor 1 and 3 signaling pathway (P00042)	0.027	0.067	1	KCNQ2
C2CD5	-6.43695	7.79702	19.1537	1.20622e-05	0.0472551			Cadherin signaling pathway (P00012)	0.027	0.067	1	CDH18
MON2	5.97547	6.99292	19.0196	1.29403e-05	0.0472551			Integrin signalling pathway (P00034)	0.027	0.067	1	RAPGEF1
RAPGEF1	-6.16242	6.61849	18.4868	1.71107e-05	0.0472551			Beta2 adrenergic receptor signaling pathway (P04378)	0.027	0.067	1	CACNA1D
OPTN	-6.32468	7.71235	18.4727	1.7238e-05	0.0472551			Alzheimer disease-amyloid secretase pathway (P00003)	0.027	0.067	1	CACNA1D
PLEKHA7	-6.15761	6.99885	17.7149	2.56635e-05	0.0532033			Beta1 adrenergic receptor signaling pathway (P04377)	0.027	0.067	1	CACNA1D
KCNMA1	4.75587	8.83326	17.3938	3.03853e-05	0.0532033			Huntington disease (P00029)	0.027	0.067	1	OPTN
SIPA1L1	5.12237	6.55973	17.2062	3.35378e-05	0.0532033			Wnt signaling pathway (P00057)	0.027	0.067	1	CDH18
MITF	5.25306	6.13282	17.1445	3.46457e-05	0.0532033			5HT2 type receptor mediated signaling pathway (P04374)	0.027	0.067	1	CACNA1D
MEI1	5.09987	5.98998	16.8745	3.99387e-05	0.0532033			PDGF signaling pathway (P00047)	0.027	0.067	1	RAPGEF1
SGCG	5.09097	6.03475	16.6284	4.54698e-05	0.0532033			EGF receptor signaling pathway (P00018)	0.027	0.067	1	RAPGEF1
KIF23	4.9961	5.95145	16.5979	4.62071e-05	0.0532033			Oxytocin receptor mediated signaling pathway (P04391)	0.027	0.067	1	CACNA1D
ST3GAL6	5.35161	6.45865	16.5599	4.71422e-05	0.0532033			Nicotinic acetylcholine receptor signaling pathway (P00044)	0.027	0.067	1	CACNA1D
LMO3	-5.81006	6.54215	16.5053	4.85195e-05	0.0532033
CDH18	5.13961	6.24402	16.2998	5.40753e-05	0.0550601
GIGYF2	-5.88686	7.18221	16.1009	6.00615e-05	0.0550601
DOCK10	5.4068	7.1859	15.8401	6.89318e-05	0.0550601
CNTRL	-5.78177	6.92084	15.8263	6.94361e-05	0.0550601
PICALM	-5.83814	7.31924	15.7781	7.12294e-05	0.0550601
MRVI1	5.28642	6.57702	15.7292	7.30958e-05	0.0550601
AGTPBP1	-4.45351	8.80463	15.715	7.36455e-05	0.0550601
RHCE	4.62833	5.72663	15.3174	9.08823e-05	0.063059
MTSS1	5.36847	7.61624	15.2941	9.20122e-05	0.063059
LOC107318315	-5.60305	6.90288	14.874	0.000114944	0.0721376
OARD1	4.97366	6.35519	14.8421	0.000116905	0.0721376
HYDIN	-5.39987	6.43714	14.8179	0.000118417	0.0721376
KIF1A	-4.42833	8.39988	14.6647	0.000128437	0.0741339
KCNQ2	-5.02791	5.90106	14.5556	0.000136092	0.0741339
ELAVL2	-5.07971	5.958	14.5473	0.000136695	0.0741339
ANKS1B	-5.37716	6.53096	14.4345	0.000145128	0.0741339
LOC107312691	-5.31542	6.41964	14.3929	0.000148376	0.0741339
MYT1L	-4.54326	8.33864	14.3437	0.000152297	0.0741339
ARHGEF18	-5.27381	6.36766	14.3321	0.000153244	0.0741339
MAST2	-5.51311	7.23301	14.2017	0.000164237	0.077182
TNRC6C	-4.91297	7.40056	14.0439	0.000178605	0.0816025
ESYT2	-5.33588	6.62484	13.9898	0.000183816	0.0817137
LOC107320639	-4.64729	7.26998	13.934	0.000189356	0.081889
CACNA1D	-5.45389	7.33157	13.8868	0.000194168	0.081889
ACAP2	-4.86363	7.63168	13.8168	0.000201544	0.0828748
FSHB	4.99637	8.19249	13.7073	0.000213638	0.0857053
LOC107323816	4.7192	6.31399	13.6045	0.00022566	0.0883729
KIAA0355	4.84834	6.7518	13.3502	0.000258418	0.0988478

### Sheet: 10v v 12v
Extended Data Table 4 - Pituitary 10v v 12v GO Pathways
Gene ID	logFC	logCPM	F	PValue	FDR			Pathway	% of gene hit against total # genes	% of gene hit against total # Pathway hits	# of Genes	Genes
LOC107318096	-6.21802	6.09906	21.445	3.6418e-06	0.0361017			Oxytocin receptor mediated signaling pathway (P04391)	0.5	0.143	1	CACNA1D
ACOT9	0.604238	18.3868	20.9327	4.7578e-06	0.0361017			Nicotinic acetylcholine receptor signaling pathway (P00044)	0.5	0.143	1	CACNA1D
CACNA1D	6.67223	7.33157	20.3105	6.58469e-06	0.0361017			Beta2 adrenergic receptor signaling pathway (P04378)	0.5	0.143	1	CACNA1D
LOC107319226	4.95392	8.45414	18.3882	1.80196e-05	0.0740968			Beta1 adrenergic receptor signaling pathway (P04377)	0.5	0.143	1	CACNA1D
								Alzheimer disease-amyloid secretase pathway (P00003)	0.5	0.143	1	CACNA1D
								5HT2 type receptor mediated signaling pathway (P04374)	0.5	0.143	1	CACNA1D
								Gonadotropin-releasing hormone receptor pathway (P06664)	0.5	0.143	1	CACNA1D

### Sheet: 12v v 14v
Extended Data Table 4 - Pituitary 12v v 14v GO Pathways
Gene ID	logFC	logCPM	F	PValue	FDR			Pathway	% of gene hit against total # genes	% of gene hit against total # Pathway hits	# of Genes	Genes
ACOT9	-0.729496	18.3868	30.4106	3.49736e-08	0.000575245			Synaptic vesicle trafficking (P05734)	0.095	0.25	2	RIMS1	RIMS2
ARVCF	-7.26993	8.37718	27.3628	1.6869e-07	0.00138731			CCKR signaling map (P06959)	0.048	0.125	1	DNM1
DNM1	7.58658	7.89826	26.4571	2.69521e-07	0.00147769			Wnt signaling pathway (P00057)	0.048	0.125	1	PCDH15
C2CD5	6.92625	7.79702	22.391	2.22451e-06	0.0091472			FGF signaling pathway (P00021)	0.048	0.125	1	SPRY1
RIMS2	-5.07876	9.27838	21.915	2.85042e-06	0.00937674			EGF receptor signaling pathway (P00018)	0.048	0.125	1	SPRY1
KIF1A	6.48042	8.39988	21.0666	4.43656e-06	0.0121621			Gonadotropin-releasing hormone receptor pathway (P06664)	0.048	0.125	1	DNM1
TJAP1	6.12596	6.24713	20.3897	6.31773e-06	0.0148449			Cadherin signaling pathway (P00012)	0.048	0.125	1	PCDH15
EPHA5	-5.46112	6.01391	18.5877	1.62284e-05	0.0333655
DGKB	5.61543	6.08146	17.8343	2.4103e-05	0.0440495
PCDH15	5.73826	6.4102	17.28	3.22601e-05	0.0449565
GPRIN3	-5.68584	6.58433	17.2788	3.22811e-05	0.0449565
SPRY1	-5.3528	6.235	17.046	3.64883e-05	0.0449565
PRG4	-5.28516	6.11903	16.941	3.85635e-05	0.0449565
ARID5B	5.95897	7.4762	16.8833	3.97551e-05	0.0449565
ASAP2	-5.36282	6.25746	16.8248	4.09988e-05	0.0449565
MORC2	-5.03293	5.93846	16.0539	6.15694e-05	0.0632933
DAP3	-5.14653	6.30813	15.5378	8.0879e-05	0.0782528
DAB1	-5.35635	6.98625	15.1504	9.92885e-05	0.0839405
FAM214B	-4.87227	5.97068	15.1113	0.000101363	0.0839405
PRXL2C	-5.46444	7.23301	15.0982	0.000102068	0.0839405
KCNAB2	5.42053	6.56652	14.8987	0.000113453	0.0888609
RIMS1	4.79573	7.1441	14.8033	0.000119337	0.089221

### Sheet: 14v v 16v
Extended Data Table 4 - Pituitary 14v v 16v GO Pathways
Gene ID	logFC	logCPM	F	PValue	FDR			Pathway	% of gene hit against total # genes	% of gene hit against total # Pathway hits	# of Genes	Genes
CLASP1	-6.61175	9.01326	22.8737	1.7304e-06	0.00847766			Heterotrimeric G-protein signaling pathway-Gi alpha and Gs alpha mediated pathway (P00026)	0.063	0.15	3	RGS3	RGS3	CREM
ARVCF	6.56232	8.37718	22.8099	1.78877e-06	0.00847766			Ionotropic glutamate receptor pathway (P00037)	0.042	0.1	2	CAMK2G	SHANK2
RNF44	6.69875	6.99259	22.4513	2.15582e-06	0.00847766			Heterotrimeric G-protein signaling pathway-Gq alpha and Go alpha mediated pathway (P00027)	0.042	0.1	2	RGS3	RGS3
PHF3	-6.93057	8.10638	22.0582	2.64558e-06	0.00847766			Cadherin signaling pathway (P00012)	0.021	0.05	1	ERBB4
LOC107318346	-6.98821	7.94688	22.0068	2.71738e-06	0.00847766			B cell activation (P00010)	0.021	0.05	1	VAV2
LRRIQ1	6.64156	7.08969	21.7586	3.09253e-06	0.00847766			Apoptosis signaling pathway (P00006)	0.021	0.05	1	CREM
ZBTB38	-6.74349	7.87082	20.5642	5.76731e-06	0.0135515			Integrin signalling pathway (P00034)	0.021	0.05	1	ARFGAP1
DOCK10	-6.61028	7.1859	19.658	9.26301e-06	0.0190447			Alzheimer disease-presenilin pathway (P00004)	0.021	0.05	1	ERBB4
CLEC16A	-6.41671	7.17295	18.5788	1.63042e-05	0.0272191			Inflammation mediated by chemokine and cytokine signaling pathway (P00031)	0.021	0.05	1	CAMK2G
DOCK7	5.31114	7.66364	18.5505	1.65486e-05	0.0272191			Huntington disease (P00029)	0.021	0.05	1	DYNC1I1
PEAK1	5.82033	6.88029	17.6542	2.64956e-05	0.0396182			Transcription regulation by bZIP transcription factor (P00055)	0.021	0.05	1	CREM
TNRC6B	-6.12112	7.4341	16.9578	3.82233e-05	0.0443807			T cell activation (P00053)	0.021	0.05	1	VAV2
LOC116652737	5.32884	6.20974	16.9493	3.83948e-05	0.0443807			Enkephalin release (P05913)	0.021	0.05	1	CREM
PLXNB1	-6.10933	7.26154	16.9363	3.86589e-05	0.0443807			CCKR signaling map (P06959)	0.021	0.05	1	CREM
MTSS1	-6.09552	7.61624	16.8248	4.09993e-05	0.0443807			PDGF signaling pathway (P00047)	0.021	0.05	1	VAV2
KIAA1109	-6.0515	7.70309	16.6284	4.54706e-05	0.0443807			EGF receptor signaling pathway (P00018)	0.021	0.05	1	ERBB4
TANC2	-6.05813	7.52149	16.6118	4.58701e-05	0.0443807
BAZ2B	-4.5949	8.6672	16.233	5.60157e-05	0.0494621
CADPS2	-5.91083	6.87364	16.0975	6.01706e-05	0.0494621
PIP5K1C	5.32532	6.40753	16.082	6.06644e-05	0.0494621
KIAA1217	5.19088	7.11444	15.9268	6.58454e-05	0.0494621
VAV2	5.08629	6.06775	15.8747	6.76828e-05	0.0494621
ERC1	-5.90128	7.27858	15.7663	7.16755e-05	0.0494621
RGS3	5.00368	6.00516	15.7532	7.21723e-05	0.0494621
KLF12	5.45326	7.00595	15.5423	8.06863e-05	0.0530851
STXBP3	5.10605	6.31174	15.2354	9.49179e-05	0.0600465
PHACTR1	4.89257	6.01787	15.0395	0.000105294	0.0641437
ARFGAP1	-5.65009	6.76852	14.8369	0.000117231	0.066549
PPP1R13B	-5.37287	6.25259	14.8352	0.000117335	0.066549
IMPA1	-5.57598	6.67908	14.7526	0.000122587	0.0672103
ZNF521	-5.19718	5.99783	14.664	0.000128491	0.0672247
PCM1	-5.62624	7.96648	14.6112	0.000132139	0.0672247
MBD5	-5.03503	7.51598	14.5726	0.000134874	0.0672247
HMBOX1	-4.98176	6.92142	14.4952	0.000140531	0.0679839
SORBS2	-4.14888	9.41271	14.3538	0.000151489	0.0711914
CAMK2G	-4.67069	7.83863	14.1498	0.000168825	0.0767634
KCNAB2	-5.42053	6.56652	14.1074	0.00017268	0.0767634
LRRFIP2	-4.87468	6.81312	13.9869	0.000184099	0.0796857
NXPE3	5.03918	6.63996	13.9037	0.000192435	0.0811584
GLYR1	-5.35341	6.67914	13.627	0.000222967	0.088807
LOC107308330	5.11718	6.90708	13.6012	0.000226057	0.088807
SHANK2	-5.33916	6.65305	13.5689	0.000229986	0.088807
DYNC1I1	-4.92935	6.97993	13.5468	0.000232706	0.088807
RALGPS2	5.00991	6.84277	13.4183	0.000249204	0.088807
ERBB4	4.49891	5.85717	13.4123	0.000249995	0.088807
RAB11FIP5	4.59516	5.9059	13.374	0.000255151	0.088807
CREM	-5.28191	6.63814	13.372	0.000255422	0.088807
LHFPL2	4.57876	5.94757	13.3448	0.000259165	0.088807
NCKAP5	-5.1004	6.3521	13.2619	0.000270879	0.0901388
LOC116653495	-5.31294	6.76178	13.2359	0.000274663	0.0901388
FGD4	-5.16672	6.45467	13.2032	0.000279492	0.0901388
LOC107311589	4.72688	6.32552	13.1127	0.000293316	0.0911578
FARP2	-4.96016	6.11917	13.11	0.000293736	0.0911578
