## Supplementary Table 7 for "*FSH*β links photoperiodic signalling to seasonal reproduction in Japanese quail"

### Sheet: Sheet1
Supplementary Table 7 - Significant transcription-binding sites identified in photoperiod-regulated MBH transcripts.
Query Name	Rank	Scaled Rank	TF	Intersect	Set length	FET p-value	FDR	Odds Ratio	Overlapping_Genes
gene_set_query	1	0.008475	EGR1	21	971	0.005559	1	1.934	AP1S2,AP1S3,CMBL,ALX4,ZNF142,ATR,PIGP,PCM1,LRRC47,SERPINB1,CAPS2,GSTCD,MAN2A1,FANCE,PQLC1,OSBPL1A,RMND1,ZNF622,CDIPT,TCF7L2,CABLES2
gene_set_query	2	0.01695	CTCF	31	1672	0.008844	1	1.653	CSPP1,DAPK2,ANK1,NECAB2,TSPAN1,THAP11,DAZL,AHRR,MAPT,INPP1,SNX16,TJP2,ANKRD39,SAMD9L,GDA,AMMECR1L,PDE8B,RAI1,SOCS3,MAN2A1,TCTEX1D1,FANCE,FGFR2,COL6A2,TESMIN,BARX2,RASD1,HAUS8,SLC13A5,CDIPT,LIMK2
gene_set_query	3	0.02542	E2F6	31	1802	0.02161	1	1.532	XYLB,CYP2U1,APCDD1L,ATR,ADAMTSL1,AKAP13,SERPINB1,ALOX5,ETNPPL,ANKRD39,GDA,IGFBP3,GSTCD,TCTEX1D1,TAC1,HSPA2,NMUR1,SPO11,RMND1,PTER,IRAK4,GREM1,CDC45,P2RY1,SLC13A5,E2F7,CCDC73,LIMK2,PTPN13,POMC,SLC25A30
gene_set_query	4	0.0339	MYOD1	17	860	0.02402	1	1.764	PIEZO1,TNS2,SLC6A17,CMBL,ARSJ,AKAP13,IGFN1,TNNT3,FBLIM1,HTRA2,RHOBTB1,MAN2A1,ECT2,SERINC2,HSPB2,EYA1,CD7
gene_set_query	5	0.04237	BCL11A	4	108	0.03556	1	3.365	ZNF827,SNX16,TJP2,FGFR2
gene_set_query	6	0.05085	TCF12	18	1004	0.0457	1	1.597	FRMPD1,PIEZO1,MYOZ2,TNS2,CMBL,ZC2HC1C,ARSJ,AKAP13,IGFN1,TNNT3,FBLIM1,HTRA2,RHOBTB1,MAN2A1,SERINC2,RMND1,HSPB2,CD7
