## Supplementary Table 8 for "*FSH*β links photoperiodic signalling to seasonal reproduction in Japanese quail"

### Sheet: ENCODE_ChIP-seq
Supplementary Table 8 - Significant transcription-binding sites identified in photoperiod-regulated pituitary gland transcripts.
Query Name	Rank	Scaled Rank	TF	Intersect	Set length	FET p-value	FDR	Odds Ratio	Overlapping_Genes
gene_set_query	1	0.008475	MEF2A	7	279	0.001071	0.387	4.74	LAPTM4B,MEF2A,GTPBP2,GNPTG,PICALM,NFE2L2,ACADM
gene_set_query	2	0.01695	CTCF	21	1743	0.001404	0.387	2.246	TOR2A,UBE3D,LAPTM4B,APMAP,RASSF5,FAM53A,BIVM,ANKRD46,PREPL,PARD3,L3MBTL2,TEX264,LRCH1,NFE2L2,PPP1R12A,DUSP28,NLGN1,TGFBRAP1,NELL2,SNX16,PDCD2
gene_set_query	3	0.02542	SPI1	14	1160	0.006992	0.917	2.25	TOR2A,MEF2A,MPPE1,NTS,ATG7,UBLCP1,BOC,ITGAV,UPP1,VPS13C,PLA2G4A,AOAH,UNK,RBBP5
gene_set_query	4	0.0339	CEBPB	8	535	0.01102	0.917	2.796	ADIPOQ,GTPBP2,PREPL,OPTC,PSEN1,PRXL2C,NFE2L2,CD74
gene_set_query	5	0.04237	MAZ	19	1861	0.0111	0.917	1.9	TOR2A,UBE3D,CDK5RAP2,BIVM,PAQR3,PREPL,L3MBTL2,PSEN1,ATG7,GNPTG,INKA2,CDC42SE2,HEXB,VPS13C,ARL4A,GALT,LUZP1,MGRN1,CD59
gene_set_query	6	0.05085	PRDM1	16	1487	0.01162	0.917	2.003	UBP1,RASSF5,CDK5RAP2,MEF2A,KMT5C,PARD3,ERG,DDX60,NASP,NFE2L2,PSIP1,PLA2G4A,GALT,MGRN1,TGFBRAP1,SNX16
gene_set_query	7	0.05932	MXI1	18	1827	0.01756	0.919	1.833	UBE3D,IL5RA,CDK5RAP2,MEF2A,ANKRD46,PAQR3,PREPL,MTMR8,CFAP65,ZZEF1,GNPTG,EHD4,UBLCP1,ITGAV,AKR1A1,RARB,RAB23,CD59
gene_set_query	8	0.0678	E2F4	18	1847	0.01923	0.919	1.813	UBE3D,UBP1,CDK5RAP2,PAQR3,ATG7,GNPTG,INKA2,CDC42SE2,PSIP1,TRAM2,ITGAV,VPS13C,AKR1A1,LUZP1,UNK,RBBP5,GNA12,SNX16
gene_set_query	9	0.07627	E2F1	18	1854	0.01984	0.919	1.806	TOR2A,FAM53A,CDK5RAP2,MEF2A,PARD3,MPPE1,CDC42SE2,NFE2L2,PSIP1,ITGAV,ACADM,AKR1A1,ARL4A,TGFBRAP1,UNK,RAB23,ATP9A,SNX16
gene_set_query	10	0.08475	ZKSCAN1	4	204	0.02695	0.919	3.684	LDLRAD4,NFE2L2,UNK,CD74
gene_set_query	11	0.09322	BHLHE40	16	1702	0.03314	0.919	1.748	RASSF5,MEF2A,L3MBTL2,TEX264,GNPTG,PRXL2C,CAPRIN2,CDC42SE2,PICALM,NFE2L2,DUSP28,ARL4A,GALT,MGRN1,CD74,PDCD2
gene_set_query	12	0.1017	RFX5	6	435	0.03516	0.919	2.576	TOR2A,NASP,PICALM,DUSP28,LUZP1,CD74
gene_set_query	13	0.1102	THAP1	15	1627	0.04306	0.919	1.714	CDK5RAP2,KMT5C,PREPL,MPPE1,MTMR8,HSPBP1,GNPTG,INKA2,CDC42SE2,TAPT1,ARL4A,RECQL5,RAB23,GNA12,PDCD2
gene_set_query	14	0.1186	MYOD1	23	2784	0.04626	0.919	1.534	TOR2A,UBE3D,LDLRAD4,FAM53A,MEF2A,ANKRD46,GTPBP2,OPTC,PARD3,OPTN,EHD4,INKA2,CDC42SE2,PICALM,MEGF10,PSIP1,FMN1,UPP1,VPS13C,MAMDC2,DUSP28,ARL4A,TGFBRAP1
gene_set_query	15	0.1271	JUN	16	1796	0.04845	0.919	1.656	UBP1,LAPTM4B,KMT5C,PAQR3,GTPBP2,CGA,ATG7,ZZEF1,LRCH1,NFE2L2,PHACTR2,ITGAV,UPP1,LUZP1,UNK,NELL2
