## Supplementary Table 9 for "*FSH*β links photoperiodic signalling to seasonal reproduction in Japanese quail"

### Sheet: Sheet1
Supplementary Table 9 - Circadian waveform analyses of select genes in the MBH and pituitary
Tissue	Gene name	Photoperiod	Rhythmic (Y/N)	P value	Acrophase	Mesor
					(Time± SE hours)	(rhythm-adjusted mean)
Pituitary	ARNTL1	12A	Y	<0.01	12.45± 0.8h	1.447
		8L	Y	0.001	10.5 ± 0.87h	1.802
		12V	Y	0.001	11 ± 0.89h	1.55
		16V	Y	<0.001	12.5 ± 0.7h	2.015
	PER3	12A	Y	<0.001	13.8 ± 0.68h	1.266
		8L	Y	<0.001	10.2 ± 0.59h	1.372
		12V	Y	<0.001	11.3 ± 0.55h	1.476
		16V	Y	<0.001	13.8 ± 0.8h	1.524
	FSHβ	12A	N	0.2	11.88 ± 1.9h	3.267
		8L	N	0.34	17.7 ± 2h	3.822
		12V	N	0.56	22 ± 2.6h	33.14
		16V	N	0.9	9 ± 6h	12.76
	PRL	12A	N	0.5	13.7 ± 2.5h	1.574
		8L	N	0.69	08 ± 3.11h	1.19
		12V	N	0.49	9.9 ± 2.4h	2.033
		16V	N	0.87	7.6 ± 4.4h	2.503
MBH	ARNTL1	12A	Y	0.058	11.5 ±1.3h	1.427
		8L	Y	0.04	6.6 ± 1.2h	1.447
		12V	Y	0.005	10.3 ± 0.9h	1.766
		16V	Y	<0.01	11.62± 0.7h	1.771
	PER3	12A	N	0.99	14.22 ± 13.8h	1.326
		8L	N	0.82	8.1 ± 4h	1.476
		12V	N	0.96	9.6± 6.8h	1.966
		16V	N	0.32	16.5 ± 2h	0.8901
	DIO2	12A	N	0.8	17.13 ± 3.8h	1.271
		8L	N	0.17	18 ± 1.6 h	1.116
		12V	Y	0.009	8.51 ± 1h	1.278
		16V	N	0.5	10.7 ± 2.4h	1.878
