## Supplementary Table 10 for "*FSH*β links photoperiodic signalling to seasonal reproduction in Japanese quail"

### Sheet: Sheet1
Supplementary Table 10: DNA sequence motif and pathway analyses of transcription binding factors (TF) in 3500 bp upstream promoter of sequence of quail FSHB gene
TF common name	TF abbreviation	TF ID	Start Position (WRT -3500bp upstream)	End Position (WRT -3500bp upstream)	Core Match Score	Matrix Match Score	DNA motif Sequence		PANTHER Pathway analyses of transcription factors
Nuclear Receptor Subfamily 4 Group A Member 2	NR4A2	MA0160.1	3188	3195	0.926	0.914	CAGGACAC		Steroid hormone responsive	Hormone responsive	Present Only in birds	Process involved in reproduction	Seasonally changing TFs	Estradiol responsive	Response to nutrients	Regulation of hormone secretion	Histone acetyltransferase binding	Histone deactylase binding	SMAD binding
Kruppel-like zinc fingers like	YY2	MA0748.2	2138	2148	1	0.857	ACATGGCTGCC		ESRRG	NR4A2	ESR1	Sox17	Pitx2	FOXA1	TFEB	SOX4	ZBTB7A	MEF2D	Tcf12
Myogenin	MYOG	MA0500.2	3246	3257	1	0.987	GCTCAGCTGCTA		ESR2	MEF2C	GFI1	DMRTA2	NR5A1	ESR2	Bhlha15	NKX6-1	STAT1	NR2C1	JUN
SRY-Box Transcription Factor 8	SOX8	MA0868.2	3279	3288	1	0.9	TATACAATTT		ESR1	ESRRG	MEF2B	FOXF2	NR4A2	ESR1	Foxo1	TCF7L2	MEF2A	MEF2C	YY2
Sterol Regulatory Element Binding Transcription Factor 2	SREBF2	MA0596.1	1575	1584	0.887	0.851	GTGATTTGAT		TFAP4	NR4A1	MEF2D	PRDM1	SREBF2	MYOG	SREBF2	Foxl2		PRDM1	ZBTB7A
Nuclear Receptor Subfamily 5 Group A Member 2	Nr5a2	MA0505.1	2319	2333	1	0.858	AAGAACAAGGACTGC			Stat2	MYBL2	OSR1	MITF	STAT3	VDR	CREB1		MEF2B	FOS
HIC ZBTB Transcriptional Repressor 1	HIC1	MA0739.1	2760	2768	1	0.926	ATGCCAGTG			Stat4	Six3	NR5A1			FOXO3			HOXA10	MEF2A
Zinc Finger And BTB Domain Containing 7A	ZBTB7A	MA0750.2	3021	3033	1	0.894	ACCAGGAAGGTGC			Foxo1	Spz1	DMRT3			FOXK2			Nr2e1
MYB Proto-Oncogene Like 2	MYBL2	MA0777.1	969	983	1	0.855	TCCTGTTAAACTCTC			Arid5a		HOXA10			FOXK1			Hic1
Doublesex And Mab-3 Related Transcription Factor 3	DMRT3	MA0610.1	2470	2480	1	0.943	TATGTAGCCCA			Stat6		YY2			VDR			MEF2A
Myocyte Enhancer Factor 2A	MEF2A	MA0052.4	2701	2715	1	0.875	TTACAAAAATAAAGC			NR5A1		FOXO3			ATF4			TFAP4
Activating Transcription Factor 4	ATF4	MA0833.2	1807	1820	1	0.939	TCTTGATGAAATGT			ESR2		ZFX
LIM Homeobox 1	LHX1	MA1518.1	2929	2936	0.97	0.969	TCCATTAA			Stat5a		HESX1
Forkhead Box F2	FOXF2	MA0030.1	1932	1945	0.855	0.851	TGGTGGTAAATACA			Nr5a2		LHX1
Estrogen Receptor 1	ESR1	MA0112.3	1871	1887	1	0.853	AAAGTCAGACTGACCAT			ESR1		SOX8
Estrogen Related Receptor Gamma	ESRRG	MA0643.1	420	429	1	0.882	GCAAGGTTAC			GATA3		Lhx8
Signal Transducer And Activator Of Transcription 2	Stat2	MA1623.1	327	339	1	0.949	TGAAATAGAAAAC			STAT1		TBX3
SRY-Box Transcription Factor 4	SOX4	MA0867.2	2665	2674	1	0.876	ACACAAAACA			STAT3		ESR1
SIX Homeobox 3	Six3	MA0631.1	345	361	1	0.908	CAGAAGGTATCACATCA			TFAP4		GATA3
Nuclear Receptor Subfamily 2 Group C Member 1	NR2C1	MA1535.1	1825	1833	0.86	0.864	AAAGGTCTG					HOXD13
Paired Like Homeodomain 2	PITX2	MA1547.1	3455	3462	1	0.856	ATAATCAT					Hoxa11
FOS Like 1,	FOSL1::JUND	MA1143.1	3333	3342	0.934	0.899	ATGACTTTAC					SOX9
Transcription Factor 7 Like 2	TCF7L2	MA0523.1	2311	2324	1	0.913	TACCTTCAAAGAAC					LHX1
Signal Transducer And Activator Of Transcription 5A	STAT5A	MA1624.1	2314	2325	1	0.887	CTTCAAAGAACA					Foxl2
Nuclear Factor, Interleukin 3 Regulated	NFIL3	MA0025.2	1227	1239	1	0.953	GCTTATGAAACTG					NR2F2
Reticuloendotheliosis Viral Oncogene Homolog B	RELB	MA1117.1	2892	2902	1	0.883	CTAATCCCCTT					LHX9
Homeobox D13	HOXD13	MA0909.2	2288	2298	1	0.893	AACAATAAAAT					Dmrt1
Transcription Factor Jun-D	JUND	MA0492.1	2864	2878	1	0.879	AGACATGATCTCACT					OTX2
Forkhead Box O1	Foxo1	MA0480.1	3425	3435	1	0.855	CTCTGTTTCTA
Snail Family Transcriptional Repressor 1	SNAI1	MA1558.1	3049	3058	1	0.98	TACAGGTGAG
Myocyte Enhancer Factor 2C	MEF2C	MA0497.1	2700	2714	1	0.911	TTTACAAAAATAAAG
Estrogen Receptor 2	ESR2	MA0258.2	1872	1886	0.854	0.879	AAGTCAGACTGACCA
Forkhead Box K2	FOXK2	MA1103.2	1726	1736	1	0.933	ACATAAACAGT
LIM Homeobox 8	Lhx8	MA0705.1	2624	2631	1	0.873	TGAATTAC
Homeobox A11	Hoxa11	MA0911.1	2824	2835	0.872	0.863	CTTCCTAAATCT
Nuclear Receptor Subfamily 3 Group C Member 1	NR3C1	MA0113.3	2462	2478	1	0.874	GGCTACATAATGTTCTT
Doublesex And Mab-3 Related Transcription Factor1	Dmrt1	MA1603.1	1991	2003	1	0.894	TCCACAAAGTTAT
HESX Homeobox 1	HESX1	MA0894.1	2500	2509	1	0.95	CCTAATTCAG
AT-Rich Interaction Domain 5A	Arid5a	MA0602.1	1327	1340	1	0.864	CAAATATAGTTTAT
Nuclear Receptor Subfamily 2 Group F Member 2	NR2F2	MA1111.1	420	430	0.851	0.882	GCAAGGTTACA
NK6 Homeobox 1	NKX6-1	MA0674.1	2624	2631	1	0.853	TGAATTAC
Atonal BHLH Transcription Factor 7	ATOH7	MA1468.1	856	865	0.865	0.892	AACAAATGCT
LIM Homeobox 9	LHX9	MA0701.2	2624	2631	1	0.891	TGAATTAC
GATA Binding Protein 3	GATA3	MA0037.3	3215	3222	1	0.987	AGATAAAG
Homeobox A10	HOXA10	MA0899.1	2785	2795	1	0.936	ACTTATAAAAT
Odd-Skipped Related Transcription Factor 1	OSR1	MA1542.1	2444	2453	0.871	0.852	GACTACTGAT
Myocyte Enhancer Factor 2B	MEF2B	MA0660.1	377	388	1	0.858	GTTAGAAATAGC
Signal Transducer And Activator Of Transcription 1	STAT1::STAT2	MA0517.1	3160	3174	1	0.925	CTTGTTTCTTTTTCT
Nuclear Receptor Subfamily 2 Group E Member 1	NR2E1	MA0676.1	1870	1878	1	0.96	AAAAGTCAG
Achaete-Scute Family BHLH Transcription Factor 1	ASCL1	MA1631.1	3246	3258	0.862	0.879	GCTCAGCTGCTAT
Spermatogenic Leucine Zipper 1	Spz1	MA0111.1	1671	1681	1	0.853	AGGGTAAAAAC
Myogenic factor 5	MYF5	MA1641.1	3246	3257	1	0.938	GCTCAGCTGCTA
SRY-Box Transcription Factor 9	SOX9	MA0077.1	2797	2805	1	0.87	ACATTGTGA
Transcription Factor 3	TCF3	MA0522.3	1631	1641	1	0.855	ACCACCTTCTA
Signal Transducer And Activator Of Transcription 3	STAT3	MA0144.2	2775	2785	1	0.895	ATCCAGGGAAA
Nuclear Receptor Subfamily 5 Group A Member 1	NR5A1	MA1540.1	2322	2332	1	0.929	AACAAGGACTG
Signal transducer and activator of transcription 4	Stat4	MA0518.1	3019	3032	1	0.903	TTACCAGGAAGGTG
Forkhead Box L2	Foxl2	MA1607.1	1723	1736	1	0.871	GAAACATAAACAGT
SRY-Box Transcription Factor 17	Sox17	MA0078.1	1974	1982	1	0.948	GATATTGTA
Melanocyte Inducing Transcription Factor	MITF	MA0620.3	1732	1749	0.883	0.871	ACAGTTCACTTGAAAAAG
Growth Factor Independent 1B Transcriptional Repressor	Gfi1b	MA0483.1	2419	2429	0.851	0.855	AAAACTCAGAA
Zinc Finger Protein X-Linked	ZFX	MA0146.2	2426	2439	1	0.853	AGAATACTGGCCTT
T-Box Transcription Factor 3	TBX3	MA1566.1	3027	3036	0.915	0.87	AAGGTGCAGT
Transcription Factor AP-4	TFAP4	MA1570.1	3392	3401	0.927	0.927	AACACTTGAC
Myocyte Enhancer Factor 2D	MEF2D	MA0773.1	377	388	1	0.858	GTTAGAAATAGC
Transcription Factor 12	Tcf12	MA0521.1	3247	3257	1	0.924	CTCAGCTGCTA
Forkhead box O3	FOXO3	MA0157.2	1481	1488	1	0.867	CTAAACAA
Orthodenticle Homeobox 2	OTX2	MA0712.2	1295	1306	1	0.858	GAGAGATTAAAT
Neuronal PAS Domain Protein 2	Npas2	MA0626.1	2964	2973	0.85	0.85	TACACATGAT
Nuclear Receptor Subfamily 4 Group A Member 1	NR4A1	MA1112.2	1823	1834	1	0.861	TTAAAGGTCTGT
Transcription Factor EB	TFEB	MA0692.1	3392	3401	0.885	0.914	AACACTTGAC
Forkhead Box K1	FOXK1	MA0852.2	1725	1738	1	0.901	AACATAAACAGTTC
Signal transducer and activator of transcription 6	STAT6	MA0520.1	1451	1465	1	0.995	TCCTTCCTGAGAAGC
DMRT Like Family A2	DMRTA2	MA1478.1	2131	2142	1	0.944	TTAAGTTACATG
PR/SET Domain 1	PRDM1	MA0508.3	2898	2908	1	0.884	CCCTTTCACCA
Forkhead Box A1	FOXA1	MA0148.4	1935	1946	0.872	0.855	TGGTAAATACAG
Neuronal Differentiation 1	NEUROD1	MA1109.1	1925	1937	0.85	0.876	GGGCAGGTGGTGG
Vitamin D Receptor	VDR	MA0693.2	1023	1030	1	0.862	GCTGTTCA
Basic Helix-Loop-Helix Family Member A15	BHLHA15	MA1472.1	3247	3256	1	0.973	CTCAGCTGCT
Pancreas Associated Transcription Factor 1a	Ptf1a	MA1620.1	1146	1157	0.874	0.868	CTACAACTGACG
