## Supplementary Table 12 for "*FSH*β links photoperiodic signalling to seasonal reproduction in Japanese quail"

### Sheet: Sheet1
Supplementary Table S11 - Quantitative PCR primer and parameters
Gene	Primer	Anneal(°C)	Melt(°C)
Reference
GAPDH	F: ACGGTGGATGGCCCCTCTGG	60	85
	R: GGCCCATCAGCAGCAGCCTT
ACTIN	F: AATCAAGATCATTGCCCCAC	60	84
	R:TAAGACTGCTGCTGACACC
Circadian clock
ARNTL1	F: ATGCAGCCTTCCCACAACTC	60	83.3
	R: TCCTTTTTGGGCCACCTTCT
PER3	F: AGCCATTGTGCCTCTAGTGAATTTAC	60	83
	R: GCCAATCCACTGCCTGATG
Neuroendocrine
FSHβ	F: TGCTATAGCTGTGAACTCAC	60	83.4
	R: TTGTGACTGAAGGAGCAGTA
LHβ	F: TTTACCGCAGCCCTTTGGGT	60	87.8			.
	R: AGAGCCACGGGTAGGATGACTTT
TSHβ	F: CTCTTTGGCCTGACTTTTGG	60	84.3
	R: TGTGCACACGTTTTGAGACA
DIO2	F: CGCCTACAAGCAGGTCAAAC	60	82.2
	R: CACACTTGCCACCAACACTCTT
DIO3	F: AGGCTCTCTTCCTTCGGGAT	60	83
	R: TAGCACTTGCTAGGCAGCAC
PRL	F: AATGAAACCCCGACCCTGAG	60	78.7
	R: CCCCTAGTGCAACTTGAGACC
POMC	F: GAAGCGCTCCTACTCCAT	60	83
	R: CACGCCATTGGGATACAC
VA-OP	F: CCTTGCGTACCCCTCTTAGC	60	86.8
	R: GGTGCCACCAGTCAAAGAGA
OPN5	F: ATGGCATCAGACTGCAACTCC	60	84.3
	R: AAGGAACAGTAGCCCAGAACG
MEF2A	F: ACTGCCTACAACACTGATTAC	60	79.7
	R: TGCCCTAAAGACAGCATTC
MEF2D	F: TCTTCAACCACTCCAACAAG	60	79.8
	R: GCTCACTGTATTCCGTGTATT
GNRH	F: CGCTGAAAATCTGGTGGAAT	60	81.8
	R: TTGTTGGCGTTGTGGATTTA
Methylation genes
DNMT3A	F: AGCGTGCAAGAGAGCGATG	60	87.8
	R: GCTCTGTCCTAAGGTGACCC
DNMT3B	F: AATCTCAGAGAACGGGGCTC	59	84.9
	R: TTTGTTCTCGGGTCTGGTCC
